# Tracking Early Mammalian Organogenesis – Prediction and Validation of Differentiation Trajectories at Whole Organism Scale

**DOI:** 10.1101/2023.03.17.532833

**Authors:** Ivan Imaz-Rosshandler, Christina Rode, Carolina Guibentif, Mai-Linh N. Ton, Parashar Dhapola, Daniel Keitley, Ricard Argelaguet, Fernando J. Calero-Nieto, Jennifer Nichols, John C. Marioni, Marella F.T.R. de Bruijn, Berthold Göttgens

## Abstract

Early organogenesis represents a key step in animal development, where pluripotent cells divide and diversify to initiate formation of all major organs. Here, we used scRNA-Seq to profile over 300,000 single cell transcriptomes sampled in 6 hour intervals from mouse embryos between E8.5 and E9.5. Combining this dataset with our previous E6.5 to E8.5 atlas resulted in a densely sampled time course of over 400,000 cells from early gastrulation to organogenesis. Computational lineage reconstruction at full organismal scale identified complex waves of blood and endothelial development, including a new molecular programme for somite-derived endothelium. To assess developmental fates across the primitive streak, we dissected the E7.5 primitive streak into four adjacent regions, performed scRNA-Seq and predicted cell fates computationally. We next defined early developmental state/fate relationships experimentally by a combination of orthotopic grafting, microscopic analysis of graft contribution as well as scRNA-Seq to transcriptionally determine cell fates of the grafted primitive streak regions after 24h of *in vitro* embryo culture. Experimentally determined fate outcomes were in good agreement with the fates predicted computationally, thus demonstrating how classical grafting experiments can be revisited to establish high-resolution cell state/fate relationships. Such interdisciplinary approaches will benefit future studies in both developmental biology as well as guide the *in vitro* production of cells for organ regeneration and repair.
