## Supplemental Table 1 for "Tracking Early Mammalian Organogenesis – Prediction and Validation of Differentiation Trajectories at Whole Organism Scale"

### Sheet: Sheet1
experiment	embryo no.	PS portion grafted	donor embryo stage	recipient embryo stage	Sp after culture	YS EC/BI	Al/VoC	Paired Aortae	LPM	Somites	Neural Tube	Notocord	Gut Endoderm	Primitive Streak	Unintegrated Cluster	mT expression from which somite
FATE055	8	A	EB	EB	5-7											~6/7
FATE078	1	A	EB	vEB	5											post sp
FATE080	9	A	vEB	vEB	6/7											post 6
FATE081	2	A	vEB	MB	ND
FATE097	1	A	vEB	EB	6											post sp
FATE097	2	A	vEB	EB	7											post sp
FATE097	8	A	vEB	MB	7											post sp
FATE097	9	A	vEB	vEB	8											post sp
FATE055	10_1	B	EB	EB	8											post 7
FATE055	10_2	B	EB	EB	~6											tailtip
FATE070	3	B	EB	EB	~6											post 6
FATE072	3	B	vEB	vEB	unable to count
FATE072	11	B	vEB	vEB	~10											post sp
FATE073	3	B	vEB	vEB	7-8											post sp
FATE078	7	B	MB	MB	6											around 5/6sp and post sp
FATE081	3	B	vEB	MB	7											at sp 6
FATE096	2	B	vEB	EB	7											post 7sp
FATE096	3	B	vEB	EB	7-8
FATE097	4	B	vEB	EB	8											from 4sp
FATE097	5	B	vEB	vEB	7-8
FATE055	11_1	C	EB	EB	ND											3-4
FATE052	10_1	C	EB	EB	4											2
FATE072	5	C	vEB	vEB	unable to count
FATE072	6	C	vEB	vEB	9											2 and post sp
FATE073	5	C	vEB	EB	6											post sp
FATE078	3	C	EB	EB	6											around 1-3sp
FATE078	10	C	MB	EB	5											from 2
FATE078	11	C	MB	EB	5
FATE080	5	C	vEB	EB	8											post sp
FATE096	5	C	vEB	MB	7											from 3sp
FATE096	6	C	vEB	EB	5-6											from 3sp
FATE096	7	C	vEB	EB	6-7											from 3sp
FATE055	12_1	D	EB	LS/EB	ND											4
FATE055	12_2	D	EB	MB	ND											post 5
FATE070	5	D	EB	EB	4-6											~2/3
FATE072	7	D	vEB	vEB	LHF-2/3											from 1 or 2sp
FATE072	9	D	vEB	vEB	unable to count
FATE078	5	D	EB	EB	5-6											around 2-6sp
FATE078	12	D	MB	vEB	5-6
FATE096	8	D	vEB	EB	6-7											post 6-7sp
FATE096	9	D	vEB	EB	7											from first somite
